# NSD3 stabilizes nuclear compartmentalization and promotes megabase-scale chromatin interactions

**DOI:** 10.64898/2026.02.07.704091

**Authors:** Yi-Hung Chen, John R. Collette, Krupa Sampat, Ivaylo D. Yonchev, Catherine E. Hawkins, Christopher Ponne, Celeste D. Rosencrance, Kyle P. Eagen

## Abstract

Identifying biomolecules that shape nuclear organization is essential for understanding gene regulation in health and disease. Oncogenic fusion proteins rewire chromosome folding and generate biomolecular condensates, but the cofactors of oncoprotein-driven chromatin regulation remain poorly defined, and whether such factors have analogous functions in fusion-naïve cells is unknown. We find that NSD3 mediates chromosome folding in fusion-positive and fusion-negative cells. NSD3 stabilizes the BRD4-NUT fusion oncoprotein on chromatin, promotes histone H3K36me2, and supports oncogene expression while maintaining BRD4-NUT nuclear condensates. NSD3 loss attenuates distant chromatin interactions between BRD4-NUT megadomains both within and between chromosomes. In cells lacking BRD4-NUT, the short, catalytically inactive isoform of NSD3, NSD3short, promotes chromatin contacts separated by multiple megabases. The ability of NSD3short to promote long-range chromatin contacts requires its PWWP domain. By combining chromatin structural analyses in fusion-positive and fusion-negative cells, we show that interrogating fusion oncoprotein-driven chromosome misfolding reveals the multicomponent basis of nuclear compartmentalization and uncovers an adaptor protein that promotes chromatin contacts independent of enzymatic activity.
