## Supplementary material for "NSD3 stabilizes nuclear compartmentalization and promotes megabase-scale chromatin interactions": Table S1

### Sheet: 10-15_NUT-H3K27ac_Condensate
ImageNumber	ObjectNumber	Correlation_Manders_H3K27ac_NUT	Correlation_Manders_NUT_H3K27ac
1	1	0.725598	0.78127
1	2	0.698422	0.691704
1	3	0.678569	0.730333
1	4	0.785075	0.712345
1	5	0.687062	0.773189
1	6	0.484766	0.764919
1	7	0.695393	0.802523
1	8	0.718265	0.764351
1	9	0.752899	0.709402
1	10	0.637093	0.867476
1	11	0.767205	0.799242
1	12	0.785715	0.809285
1	13	0.780664	0.946041
1	14	0.825206	0.936881
1	15	0.942011	0.936377
1	16	0.718631	0.855777
1	17	0.93324	0.800799
1	18	0.802107	0.829264
1	19	0.842703	0.861558
1	20	0.946735	0.910364
1	21	0.840884	0.957112
1	22	0.829328	0.943558
1	23	0.812644	0.905283
1	24	0.831161	0.881071
1	25	0.671903	0.978259
1	26	0.78917	0.977522
1	27	0.865335	0.921594
1	28	0.797727	0.917362
1	29	0.860669	0.893458
1	30	0.777767	0.958882
1	31	0.817626	0.908575
2	1	0.897637	0.733053
2	2	0.848318	0.825703
2	3	0.782194	0.891264
2	4	0.763248	0.873731
2	5	0.885897	0.855541
2	6	0.904895	0.903332
2	7	0.823704	0.85983
2	8	0.852402	0.89031
2	9	0.794444	0.920979
2	10	0.888773	0.896642
2	11	0.901123	0.966087
2	12	0.889639	0.840024
2	13	0.841116	0.780138
2	14	0.885224	0.929855
2	15	0.829259	0.821755
2	16	0.74689	0.677331
2	17	0.742183	0.712813
2	18	0.642707	0.823565
3	1	0.851045	0.768285
3	2	0.755812	0.884846
3	3	0.817467	0.847502
3	4	0.692189	0.858225
3	5	0.885958	0.898664
3	6	0.697866	0.866266
3	7	0.884096	0.887843
3	8	0.783432	0.920342
3	9	0.786979	0.925229
3	10	0.932643	0.953462
3	11	0.637896	0.911742
3	12	0.741562	0.829314
3	13	0.858858	0.970591
3	14	0.713425	0.978297
3	15	0.889702	0.810351
3	16	0.853351	0.779744
3	17	0.693384	0.799553
4	1	0.873016	0.866359
4	2	0.714092	0.92756
4	3	0.878265	0.889802
4	4	0.842577	0.947357
4	5	0.786581	0.914042
4	6	0.920479	0.893835
4	7	0.930872	0.804437
4	8	0.746289	0.939809
4	9	0.759148	0.900449
4	10	0.904485	0.72289
4	11	0.909281	0.825452
4	12	0.834601	0.844949
4	13	0.731531	0.848306
4	14	0.854887	0.838266
4	15	0.781596	0.693228
4	16	0.73283	0.902224
4	17	0.80157	0.678543
5	1	0.740412	0.752274
5	2	0.879094	0.701224
5	3	0.855042	0.708115
5	4	0.83474	0.766487
5	5	0.751483	0.908729
5	6	0.854625	0.91646
5	7	0.785687	0.741326
5	8	0.790393	0.891487
5	9	0.958627	0.776293
5	10	0.682278	0.902058
5	11	0.836959	0.844174
5	12	0.687225	0.871603
5	13	0.872941	0.875935
5	14	0.717626	0.900173
5	15	0.83059	0.963264
5	16	0.685884	0.865689
5	17	0.756224	0.949442
5	18	0.758489	0.96997
5	19	0.841037	0.854659
5	20	0.897175	0.839512
5	21	0.80476	0.885114
5	22	0.897913	0.932256
5	23	0.860989	0.872441
5	24	0.833145	0.947895
5	25	0.869495	0.862124
5	26	0.813162	0.87013
5	27	0.837495	0.959842

### Sheet: 10-15_NSD3_H3K27ac_Condensate
ImageNumber	ObjectNumber	Correlation_Manders_H3K27ac_NSD3	Correlation_Manders_NSD3_H3K27ac
1	1	0.878261	0.516799
1	2	0.977159	0.529684
1	3	0.993506	0.595754
1	4	0.940271	0.653127
1	5	0.969945	0.737724
1	6	0.971001	0.703676
1	7	0.977898	0.710737
1	8	0.998117	0.633895
1	9	0.957871	0.819418
1	10	0.999472	0.710402
1	11	0.991133	0.503997
1	12	0.97364	0.615789
1	13	0.997823	0.601503
1	14	0.999583	0.596396
1	15	0.964119	0.689433
2	1	0.991638	0.69493
2	2	0.997287	0.612925
2	3	0.999728	0.351588
2	4	0.981579	0.742111
2	5	0.973738	0.709157
2	6	0.974426	0.444179
2	7	0.999014	0.551097
2	8	0.998017	0.501793
2	9	0.972177	0.634996
2	10	1	0.645187
2	11	0.996614	0.61256
2	12	0.976248	0.700914
2	13	0.984198	0.396281
2	14	0.968723	0.743913
2	15	1	0.690875
2	16	0.953191	0.632497
2	17	0.992346	0.708198
2	18	0.911155	0.670719
2	19	0.99286	0.471358
2	20	0.957414	0.60613
2	21	0.979873	0.736433
2	22	0.979215	0.527432
2	23	0.988995	0.636718
2	24	0.967502	0.403246
2	25	0.999022	0.600321
2	26	0.987372	0.644514
3	1	0.877407	0.603997
3	2	0.955394	0.380698
3	3	0.97593	0.487081
3	4	0.992303	0.54044
3	5	0.91648	0.692202
3	6	0.976007	0.607491
3	7	0.995288	0.557855
3	8	0.994146	0.543047
3	9	0.988716	0.525435
3	10	0.964958	0.772258
3	11	0.996963	0.650667
3	12	0.992269	0.487434
3	13	0.991096	0.702845
3	14	0.991226	0.52693
3	15	0.99891	0.535643
3	16	0.954144	0.646791
3	17	0.995709	0.616395
3	18	0.994936	0.660046
3	19	1	0.533108
3	20	0.996741	0.562108
3	21	0.99638	0.453598
3	22	0.989334	0.486339
3	23	0.998616	0.510955
4	1	0.819813	0.748408
4	2	0.896446	0.642573
4	3	0.976331	0.435831
4	4	0.992505	0.660825
4	5	0.995142	0.440794
4	6	0.997826	0.636444
4	7	0.992041	0.656687
4	8	1	0.615451
4	9	0.984162	0.659054
4	10	0.989284	0.537423
4	11	0.997276	0.713795
4	12	0.996979	0.511544
4	13	0.977259	0.691062
4	14	0.983927	0.739971
4	15	0.960617	0.729013
4	16	0.94032	0.739899
4	17	0.993681	0.607895
4	18	0.83027	0.806023
4	19	0.97916	0.678304
4	20	0.888894	0.753211
4	21	0.900697	0.746494
4	22	0.976233	0.504026
4	23	0.960929	0.470544
4	24	0.882988	0.654821
4	25	0.85676	0.74193
4	26	0.982774	0.543876
5	1	0.979508	0.829431
5	2	0.994549	0.600613
5	3	0.997399	0.458331
5	4	0.965696	0.657049
5	5	0.954895	0.785291
5	6	0.933364	0.807316
5	7	0.998192	0.486239
5	8	1	0.589402
5	9	0.975731	0.811874
5	10	0.992531	0.365116
5	11	0.982841	0.579704
5	12	0.992997	0.379501
5	13	0.959949	0.653357
5	14	0.886708	0.814141
5	15	0.857596	0.44943
5	16	0.971363	0.567862

### Sheet: TC-797_NUT_H3K27ac_Condensate
ImageNumber	ObjectNumber	Correlation_Manders_H3K27ac_NUT	Correlation_Manders_NUT_H3K27ac
1	1	0.750354	0.646927
1	2	0.694144	0.696669
1	3	0.803645	0.664514
1	4	0.717195	0.775633
1	5	0.778422	0.698616
1	6	0.806816	0.829214
1	7	0.771275	0.899482
1	8	0.886109	0.841232
1	9	0.895535	0.866112
1	10	0.83766	0.778859
1	11	0.876973	0.910985
1	12	0.956098	0.883027
1	13	0.750701	0.850431
1	14	0.776209	0.684796
1	15	0.918255	0.865103
1	16	0.758848	0.699978
1	17	0.751644	0.778191
1	18	0.790699	0.673864
2	1	0.924654	0.793293
2	2	0.881113	0.907006
2	3	0.939826	0.822664
2	4	0.887577	0.892405
2	5	0.924124	0.840802
2	6	0.958878	0.821863
2	7	0.876312	0.839666
2	8	0.88756	0.87474
2	9	0.662335	0.666948
2	10	0.642688	0.671253
3	1	0.698667	0.763649
3	2	0.79473	0.798346
3	3	0.838074	0.793155
3	4	0.884346	0.874667
3	5	0.944673	0.790674
3	6	0.730099	0.832086
3	7	0.870806	0.859731
3	8	0.827448	0.872528
3	9	0.824451	0.717375
3	10	0.90513	0.924911
3	11	0.851902	0.765635
3	12	0.771043	0.81873
3	13	0.892158	0.924244
3	14	0.960721	0.882334
3	15	0.827223	0.8437
3	16	0.893606	0.935767
3	17	0.899803	0.885822
3	18	0.902522	0.918709
3	19	0.770841	0.714968
4	1	0.60153	0.431753
4	2	0.586945	0.548688
4	3	0.674072	0.619912
4	4	0.612409	0.713613
4	5	0.839619	0.782504
4	6	0.754564	0.822867
4	7	0.860183	0.829775
4	8	0.685364	0.719391
4	9	0.91321	0.506651
4	10	0.775837	0.755523
4	11	0.777741	0.841275
4	12	0.733164	0.800128
4	13	0.941764	0.77202
4	14	0.864396	0.810748
4	15	0.752161	0.682138
4	16	0.835997	0.891286
4	17	0.760022	0.725601
4	18	0.78743	0.925517
4	19	0.890367	0.83456
4	20	0.901384	0.884259
4	21	0.818492	0.890823
4	22	0.837559	0.574553
4	23	0.855973	0.865499
4	24	0.762645	0.764675
5	1	0.904158	0.892233
5	2	0.90029	0.750556
5	3	0.885772	0.895575
5	4	0.810303	0.656092
5	5	0.920553	0.5544
5	6	0.87734	0.772662
5	7	0.868499	0.783304
5	8	0.85204	0.846613
5	9	0.863786	0.777768
5	10	0.885336	0.898261
5	11	0.948181	0.734052
5	12	0.953497	0.43922
5	13	0.572725	0.8108
5	14	0.804523	0.63101
5	15	0.813338	0.771513
5	16	0.613348	0.75388
5	17	0.764275	0.747561
5	18	0.645492	0.628339

### Sheet: TC-797_NSD3_H3K27ac_Condensate
ImageNumber	ObjectNumber	Correlation_Manders_H3K27ac_NSD3	Correlation_Manders_NSD3_H3K27ac
1	1	0.981985	0.500191
1	2	0.960925	0.393418
1	3	0.97586	0.291714
1	4	0.967894	0.460584
1	5	0.965917	0.38918
1	6	0.978574	0.423795
1	7	0.971402	0.367176
1	8	0.99765	0.310504
1	9	0.934698	0.42095
1	10	0.981159	0.429489
1	11	0.998785	0.362212
1	12	0.992072	0.357693
1	13	0.995767	0.685689
1	14	1	0.26342
1	15	0.952504	0.228143
1	16	0.994976	0.425826
1	17	0.992635	0.295063
1	18	0.987735	0.420027
1	19	0.980979	0.553253
1	20	0.990069	0.634671
1	21	0.996428	0.510619
1	22	0.995986	0.366018
1	23	0.993233	0.346067
1	24	0.965633	0.528632
1	25	0.980996	0.409198
1	26	0.980703	0.469262
1	27	0.993902	0.550182
1	28	0.993687	0.356179
1	29	0.995548	0.38801
1	30	0.986535	0.386758
1	31	0.974704	0.574788
1	32	0.993655	0.350155
1	33	0.964822	0.560819
2	1	0.99349	0.498805
2	2	0.985875	0.555539
2	3	0.95367	0.444094
2	4	0.99207	0.426705
2	5	0.969777	0.53778
2	6	0.996703	0.435773
2	7	0.998376	0.418827
2	8	0.9758	0.382496
2	9	1	0.305074
2	10	0.986936	0.516301
2	11	0.993533	0.5183
2	12	0.99937	0.496551
2	13	0.947444	0.672617
2	14	0.985742	0.381447
3	1	0.988343	0.665882
3	2	0.990784	0.395692
3	3	0.966055	0.718432
3	4	0.945696	0.671829
3	5	0.999083	0.500786
3	6	0.986318	0.523326
3	7	0.999084	0.370735
3	8	0.99942	0.323745
3	9	0.950745	0.4591
3	10	0.904163	0.347449
3	11	0.91052	0.46402
3	12	0.895956	0.38049
4	1	0.999569	0.434766
4	2	0.986695	0.390955
4	3	0.989831	0.420971
4	4	0.992629	0.327508
4	5	0.984199	0.634987
4	6	0.988605	0.365225
4	7	0.992724	0.524003
4	8	0.99511	0.359407
4	9	0.996486	0.48501
4	10	0.99506	0.338323
4	11	0.980182	0.557649
4	12	0.981852	0.449825
4	13	0.999551	0.493413
4	14	0.995022	0.451419
4	15	0.969456	0.389706
4	16	0.977216	0.556151
4	17	0.967732	0.494874
4	18	0.988829	0.421697
5	1	0.981872	0.288371
5	2	0.987573	0.379756
5	3	0.986735	0.325337
5	4	0.995735	0.380785
5	5	0.963421	0.517487
5	6	0.994641	0.30746
5	7	0.981493	0.551005
5	8	0.996801	0.321713
5	9	0.988218	0.472748
5	10	0.994516	0.405845
5	11	0.999662	0.378816
5	12	0.992541	0.411849
5	13	0.993531	0.377568
5	14	0.993542	0.517774
5	15	0.99443	0.454708
5	16	0.988027	0.458199
5	17	0.998731	0.460452
5	18	0.955845	0.5966
