## Supplementary material for "NSD3 stabilizes nuclear compartmentalization and promotes megabase-scale chromatin interactions": Table S4

### Sheet: 10-15 Zim3-dCas9
	10-15 Zim3-dCas9 sgNT Biological Replicate 1			10-15 Zim3-dCas9 sgNT Biological Replicate 2			10-15 Zim3-dCas9 sgNT Merged			10-15 Zim3-dCas9 sgNSD3 Biological Replicate 1			10-15 Zim3-dCas9 sgNSD3 Biological Replicate 2			10-15 Zim3-dCas9 sgNSD3 Merged
Sequencing Metrics	Read Pairs	% Sequenced Read Pairs	% Aligned Read Pairs	Read Pairs	% Sequenced Read Pairs	% Aligned Read Pairs	Read Pairs	% Sequenced Read Pairs	% Aligned Read Pairs	Read Pairs	% Sequenced Read Pairs	% Aligned Read Pairs	Read Pairs	% Sequenced Read Pairs	% Aligned Read Pairs	Read Pairs	% Sequenced Read Pairs	% Aligned Read Pairs
Sequenced Read Pairs	2059519475			2055833025			4115352500			3903996306			2412833580			6316829886
No chimera found	6079480	0.003		5882320	0.0029		11961800	0.0029		11191653	0.0029		5104259	0.0021		16295912	0.0024
One or both reads unmapped	6079480	0.003		5882320	0.0029		11961800	0.0029		11191653	0.0029		5104259	0.0021		16295912	0.0024
2 alignments	1956766867	0.9501		1937729113	0.9426		3894495980	0.9463		3671780208	0.9405		2262863610	0.9378		5934643818	0.9617
2 alignments (A...B)	1241344439	0.6027		1153817281	0.5612		2395161720	0.582		2117486521	0.5424		1270009857	0.5264		3387496378	0.6696
2 alignments (A1...A2B; A1B2...B1A2)	715422428	0.3474		783911832	0.3813		1499334260	0.3643		1554293687	0.3981		992853753	0.4115		2547147440	0.2921
3 or more alignments	96673128	0.0469		112221592	0.0546		208894720	0.0508		221024445	0.0566		144865711	0.06		365890156	0.0359
Ligation Motif Present	1611207193	0.7823		1589777644	0.7733		3200984837	0.7778		3081469744	0.7893		1865599790	0.7732		4947069534	0.7456
Average insert size	364.28			370.12						362.42			370.37
Total Unique	1255922795	0.6098	0.6418	1193758474	0.5807	0.6161	2449681269	0.5953	0.629	2886397604	0.7393	0.7861	1558777051	0.646	0.6889	4445174655	0.6505	0.6764
Total Duplicates	700844072	0.3403	0.3582	743970639	0.3619	0.3839	1444814711	0.3511	0.371	785382604	0.2012	0.2139	704086559	0.2918	0.3111	1489469163	0.3112	0.3236
PCR Duplicates	102273084	0.0497	0.0523	73806906	0.0359	0.0381	176079990	0.0428	0.0452	222181197	0.0569	0.0605	86156213	0.0357	0.0381	86156213	0.0649	0.0675
Optical Duplicates	598570988	0.2906	0.3059	670163733	0.326	0.3459	1268734721	0.3083	0.3258	563201407	0.1443	0.1534	617930346	0.2561	0.2731	617930346	0.2463	0.2562
Library Complexity Estimate	11842972525			11671233498						7309677556			17431760442
HI-C Metrics	Read Pairs	% Sequenced Read Pairs	% Unique, Aligned Read Pairs	Read Pairs	% Sequenced Read Pairs	% Unique, Aligned Read Pairs	Read Pairs	% Sequenced Read Pairs	% Unique, Aligned Read Pairs	Read Pairs	% Sequenced Read Pairs	% Unique, Aligned Read Pairs	Read Pairs	% Sequenced Read Pairs	% Unique, Aligned Read Pairs	Read Pairs	% Sequenced Read Pairs	% Unique, Aligned Read Pairs
Intra-fragment Reads	6108576	0.003	0.0049	5656627	0.0028	0.0047	11765203	0.0029	0.0048	12926137	0.0033	0.0045	6679553	0.0028	0.0043	19605690	0.0041	0.0064
Below MAPQ Threshold	127401145	0.0619	0.1014	130618723	0.0635	0.1094	258019868	0.0627	0.1053	261936584	0.0671	0.0907	158907386	0.0659	0.1019	420843970	0.0611	0.0939
Hi-C Contacts	1122413074	0.545	0.8937	1057483124	0.5144	0.8858	2179896198	0.5297	0.8899	2611534883	0.6689	0.9048	1393190112	0.5774	0.8938	4004724995	0.5853	0.8998
3' Bias (Long Range)	99% - 1%			99% - 1%			99% - 1%			99% - 1%			99% - 1%			99% - 1%
Pair Type %(L-I-O-R)	25% - 25% - 25% - 25%			25% - 25% - 25% - 25%			25% - 25% - 25% - 25%			25% - 25% - 25% - 25%			25% - 25% - 25% - 25%			25% - 25% - 25% - 25%
Inter-chromosomal	63371284	0.0308	0.0505	71384486	0.0347	0.0598	134755770	0.0327	0.055	171475093	0.0439	0.0594	99950746	0.0414	0.0641	271425839	0.0315	0.0484
Intra-chromosomal	1059041790	0.5142	0.8432	986098638	0.4797	0.826	2045140428	0.497	0.8349	2440059790	0.625	0.8454	1293239366	0.536	0.8296	3733299156	0.5538	0.8513
Short Range (<20 kb):	672885530	0.3267	0.5358	570987419	0.2777	0.4783	1243872949	0.3023	0.5078	1337367765	0.3426	0.4633	671389437	0.2783	0.4307	2008757202	0.3778	0.5808
Long Range (>20 kb)	386156260	0.1875	0.3075	415111219	0.2019	0.3477	801267479	0.1947	0.3271	1102692025	0.2825	0.382	621849929	0.2577	0.3989	1724541954	0.176	0.2705
Spike-in Metrics	Read Pairs	% Total Contacts		Read Pairs	% Total Contacts		Read Pairs	% Total Contacts		Read Pairs	% Total Contacts		Read Pairs	% Total Contacts		Read Pairs	% Total Contacts
Total contacts	1122413074	1		1057483124	1		2179896198	1		2611534883	1		1393190112	1		4004724995	1
Human-human contacts	1051059902	0.9364		987261685	0.9336		2038321587	0.9351		2456156902	0.9405		1312593929	0.9421		3768750831	0.9458
Fly-fly contacts	70642989	0.0629		69280990	0.0655		139923979	0.0642		153723563	0.0589		79540203	0.0571		233263766	0.0537
Human-fly contacts	710183	0.0006		940449	0.0009		1650632	0.0008		1654418	0.0006		1055980	0.0008		2710398	0.0005
HiCRep Stratum-adjusted Correlation Coefficients (SCC) between samples at a resolution of 10000 bp and parameters --h-value 20 --max-dist 5000000:
10-15 Zim3-dCas9 sgNT
	Biological replicate 1	Biological replicate 2
Biological replicate 1		0.99224
Biological replicate 2	0.99224
10-15 Zim3-dCas9 sgNSD3
	Biological replicate 1	Biological replicate 2
Biological replicate 1		0.996654
Biological replicate 2	0.996654

### Sheet: TC-797 Zim3-dCas9
	TC-797 Zim3-dCas9 sgNT Biological Replicate 1			TC-797 Zim3-dCas9 sgNT Biological Replicate 2			TC-797 Zim3-dCas9 sgNT Merged			TC-797 Zim3-dCas9 sgNSD3 Biological Replicate 1			TC-797 Zim3-dCas9 sgNSD3 Biological Replicate 2			TC-797 Zim3-dCas9 sgNSD3 Merged
Sequencing Metrics	Read Pairs	% Sequenced Read Pairs	% Aligned Read Pairs	Read Pairs	% Sequenced Read Pairs	% Aligned Read Pairs	Read Pairs	% Sequenced Read Pairs	% Aligned Read Pairs	Read Pairs	% Sequenced Read Pairs	% Aligned Read Pairs	Read Pairs	% Sequenced Read Pairs	% Aligned Read Pairs	Read Pairs	% Sequenced Read Pairs	% Aligned Read Pairs
Sequenced Read Pairs	2276428825			1752350303			4028779128			2332364422			2101852533			4434216955
No chimera found	8097698	0.0036		5022604	0.0029		13120302	0.0033		5494032	0.0024		5170424	0.0025		10664456	0.0024
One or both reads unmapped	8097698	0.0036		5022604	0.0029		13120302	0.0033		5494032	0.0024		5170424	0.0025		10664456	0.0024
2 alignments	2180173076	0.9577		1689028826	0.9639		3869201902	0.9604		2240153563	0.9605		2024109950	0.963		4264263513	0.9617
2 alignments (A...B)	1480121044	0.6502		1222964051	0.6979		2703085095	0.6709		1535826863	0.6585		1433294681	0.6819		2969121544	0.6696
2 alignments (A1...A2B; A1B2...B1A2)	700052032	0.3075		466064775	0.266		1166116807	0.2894		704326700	0.302		590815269	0.2811		1295141969	0.2921
3 or more alignments	88158051	0.0387		58298873	0.0333		146456924	0.0364		86716827	0.0372		72572159	0.0345		159288986	0.0359
Ligation Motif Present	1685440338	0.7404		1305247850	0.7449		2990688188	0.7423		1754900376	0.7524		1551133183	0.738		3306033559	0.7456
Average insert size	387.05			382.62						377.44			388.04
Total Unique	1343386726	0.5901	0.6162	1085721712	0.6196	0.6428	2429108438	0.6029	0.6278	1507881191	0.6465	0.6731	1376362425	0.6548	0.68	2884243616	0.6505	0.6764
Total Duplicates	836786350	0.3676	0.3838	603307114	0.3443	0.3572	1440093464	0.3575	0.3722	732272372	0.314	0.3269	647747525	0.3082	0.32	1380019897	0.3112	0.3236
PCR Duplicates	122047407	0.0536	0.056	97925324	0.0559	0.058	219972731	0.0546	0.0569	151908689	0.0651	0.0678	135787048	0.0646	0.0671	287695737	0.0649	0.0675
Optical Duplicates	714738943	0.314	0.3278	505381790	0.2884	0.2992	1220120733	0.3029	0.3153	580363683	0.2488	0.2591	511960477	0.2436	0.2529	1092324160	0.2463	0.2562
Library Complexity Estimate	11902039091			11284343836						13907077402			13119198371
HI-C Metrics	Read Pairs	% Sequenced Read Pairs	% Unique, Aligned Read Pairs	Read Pairs	% Sequenced Read Pairs	% Unique, Aligned Read Pairs	Read Pairs	% Sequenced Read Pairs	% Unique, Aligned Read Pairs	Read Pairs	% Sequenced Read Pairs	% Unique, Aligned Read Pairs	Read Pairs	% Sequenced Read Pairs	% Unique, Aligned Read Pairs	Read Pairs	% Sequenced Read Pairs	% Unique, Aligned Read Pairs
Intra-fragment Reads	7161538	0.0031	0.0053	6600317	0.0038	0.0061	13761855	0.0034	0.0057	9906710	0.0042	0.0066	8417450	0.004	0.0061	18324160	0.0041	0.0064
Below MAPQ Threshold	139163584	0.0611	0.1036	107506176	0.0613	0.099	246669760	0.0612	0.1015	142985033	0.0613	0.0948	127764223	0.0608	0.0928	270749256	0.0611	0.0939
Hi-C Contacts	1197061604	0.5259	0.8911	971615219	0.5545	0.8949	2168676823	0.5383	0.8928	1354989448	0.581	0.8986	1240180752	0.59	0.9011	2595170200	0.5853	0.8998
3' Bias (Long Range)	99% - 1%			99% - 1%			99% - 1%			99% - 1%			99% - 1%			99% - 1%
Pair Type %(L-I-O-R)	25% - 25% - 25% - 25%			25% - 25% - 25% - 25%			25% - 25% - 25% - 25%			25% - 25% - 25% - 25%			25% - 25% - 25% - 25%			25% - 25% - 25% - 25%
Inter-chromosomal	69462308	0.0305	0.0517	46566221	0.0266	0.0429	116028529	0.0288	0.0478	77012904	0.033	0.0511	62704312	0.0298	0.0456	139717216	0.0315	0.0484
Intra-chromosomal	1127599296	0.4953	0.8394	925048998	0.5279	0.852	2052648294	0.5095	0.845	1277976544	0.5479	0.8475	1177476440	0.5602	0.8555	2455452984	0.5538	0.8513
Short Range (<20 kb):	735715269	0.3232	0.5477	658180538	0.3756	0.6062	1393895807	0.346	0.5738	859513674	0.3685	0.57	815691257	0.3881	0.5926	1675204931	0.3778	0.5808
Long Range (>20 kb)	391884027	0.1721	0.2917	266868460	0.1523	0.2458	658752487	0.1635	0.2712	418462870	0.1794	0.2775	361785183	0.1721	0.2629	780248053	0.176	0.2705
Spike-in Metrics	Read Pairs	% Total Contacts		Read Pairs	% Total Contacts		Read Pairs	% Total Contacts		Read Pairs	% Total Contacts		Read Pairs	% Total Contacts		Read Pairs	% Total Contacts
Total contacts	1197061604	1		971615219	1		2168676823	1		1354989448	1		1240180752	1		2595170200	1
Human-human contacts	1128654259	0.9429		909607336	0.9362		2038261595	0.9399		1280699049	0.9452		1173775261	0.9465		2454474310	0.9458
Fly-fly contacts	67645043	0.0565		61408669	0.0632		129053712	0.0595		73576750	0.0543		65781623	0.053		139358373	0.0537
Human-fly contacts	762302	0.0006		599214	0.0006		1361516	0.0006		713649	0.0005		623868	0.0005		1337517	0.0005
HiCRep Stratum-adjusted Correlation Coefficients (SCC) between samples at a resolution of 10000 bp and parameters --h-value 20 --max-dist 5000000:
TC-797 sgNT
	Biological replicate 1	Biological replicate 2
Biological replicate 1		0.990675
Biological replicate 2	0.990675
TC-797 sgNSD3
	Biological replicate 1	Biological replicate 2
Biological replicate 1		0.994345
Biological replicate 2	0.994345

### Sheet: MCF10A
	MCF10A Uninduced Biological replicate 1 Technical replicate 1			MCF10A Uninduced Biological replicate 1 Technical replicate 2			MCF10A Uninduced Biological replicate 2 Technical replicate 1			MCF10A Uninduced Biological replicate 2 Technical replicate 2			MCF10A Uninduced Merged			MCF10A NSD3short Induced Biological replicate 1 Technical replicate 1			MCF10A NSD3short Induced Biological replicate 1 Technical replicate 2			MCF10A NSD3short Induced Biological replicate 2 Technical replicate 1			MCF10A NSD3short Induced Biological replicate 2 Technical replicate 2			MCF10A NSD3short Induced Merged			MCF10A NSD3shortW284A Induced Biological replicate 1 Technical replicate 1			MCF10A NSD3shortW284A Induced Biological replicate 1 Technical replicate 2			MCF10A NSD3shortW284A Induced Biological replicate 2 Technical replicate 2			MCF10A NSD3shortW284A Induced Biological replicate 2 Technical replicate 2			MCF10A NSD3shortW284A Induced Merged
Sequencing Metrics	Read Pairs	% Sequenced Read Pairs	% Aligned Read Pairs	Read Pairs	% Sequenced Read Pairs	% Aligned Read Pairs	Read Pairs	% Sequenced Read Pairs	% Aligned Read Pairs	Read Pairs	% Sequenced Read Pairs	% Aligned Read Pairs	Read Pairs	% Sequenced Read Pairs	% Aligned Read Pairs	Read Pairs	% Sequenced Read Pairs	% Aligned Read Pairs	Read Pairs	% Sequenced Read Pairs	% Aligned Read Pairs	Read Pairs	% Sequenced Read Pairs	% Aligned Read Pairs	Read Pairs	% Sequenced Read Pairs	% Aligned Read Pairs	Read Pairs	% Sequenced Read Pairs	% Aligned Read Pairs	Read Pairs	% Sequenced Read Pairs	% Aligned Read Pairs	Read Pairs	% Sequenced Read Pairs	% Aligned Read Pairs	Read Pairs	% Sequenced Read Pairs	% Aligned Read Pairs	Read Pairs	% Sequenced Read Pairs	% Aligned Read Pairs	Read Pairs	% Sequenced Read Pairs	% Aligned Read Pairs
Sequenced Read Pairs	1908584938			908717901			1904596692			937309456			5659208987			1879751908			1069739326			1950601849			1029887383			5929980466			1377154193			2623291457			2603141103			2882400461			9485987214
No chimera found	4592212	0.0024		2878566	0.0032		4859859	0.0026		2983099	0.0032		15313736	0.0027		4555619	0.0024		3698410	0.0035		5775342	0.003		3237624	0.0031		17266995	0.0029		16208887	0.0118		6443663	0.0025		5456834	0.0021		6156453	0.0021		34265837	0.0036
One or both reads unmapped	4592212	0.0024		2878566	0.0032		4859859	0.0026		2983099	0.0032		15313736	0.0027		4555619	0.0024		3698410	0.0035		5775342	0.003		3237624	0.0031		17266995	0.0029		16208887	0.0118		6443663	0.0025		5456834	0.0021		6156453	0.0021		34265837	0.0036
2 alignments	1844049414	0.9662		869290879	0.9566		1853971551	0.9734		900041374	0.9602		5467353218	0.9661		1816675721	0.9664		1031538956	0.9643		1887597335	0.9677		996964022	0.968		5732776034	0.9667		1316633201	0.9561		2525232003	0.9626		2513760392	0.9657		2787126002	0.9669		9142751598	0.9638
2 alignments (A...B)	1411653293	0.7396		600528513	0.6609		1545786292	0.8116		647231514	0.6905		4205199612	0.7431		1454089493	0.7736		814800728	0.7617		1551358796	0.7953		831733107	0.8076		4651982124	0.7845		1031929760	0.7493		1879031851	0.7163		1814801200	0.6972		2055315841	0.7131		6781078652	0.7149
2 alignments (A1...A2B; A1B2...B1A2)	432396121	0.2266		268762366	0.2958		308185259	0.1618		252809860	0.2697		1262153606	0.223		362586228	0.1929		216738228	0.2026		336238539	0.1724		165230915	0.1604		1080793910	0.1823		284703441	0.2067		646200152	0.2463		698959192	0.2685		731810161	0.2539		2361672946	0.249
3 or more alignments	59943312	0.0314		36548456	0.0402		45765282	0.024		34284983	0.0366		4489036411	0.7932		58520568	0.0311		34501960	0.0323		57229172	0.0293		29685737	0.0288		4702333222	0.793		44312105	0.0322		91615791	0.0349		83923877	0.0322		89118006	0.0309		308969779	0.0326
Ligation Motif Present	1474712184	0.7727		654389023	0.7201		1489097366	0.7818		694295805	0.7407		4489036411	0.7932		1459041873	0.7762		776608972	0.726		1542354565	0.7907		744390375	0.7228		4702333222	0.793		1001201179	0.727		1972402328	0.7519		1984406547	0.7623		2314316604	0.8029		7272326658	0.7666
Average insert size	358.43			376.35			350.38			370.01						344			368.21			339.42			374.16						373.14			359.74			358.58			340.17
Total Unique	1362384568	0.7138	0.7388	624218769	0.6869	0.7181	1318162197	0.6921	0.711	635597052	0.6781	0.7062	3940362586	0.6963	0.7207	1313039546	0.6985	0.7228	709143507	0.6629	0.6875	1270544225	0.6514	0.6731	674828651	0.6552	0.6769	3967555929	0.6691	0.6921	971568307	0.7055	0.7379	1760851626	0.6712	0.6973	1799618176	0.6913	0.7159	1937854684	0.6723	0.6953	6469892793	0.682	0.7077
Total Duplicates	481664846	0.2524	0.2612	245072110	0.2697	0.2819	535809354	0.2813	0.289	264444322	0.2821	0.2938	1526990632	0.2698	0.2793	503636175	0.2679	0.2772	322395449	0.3014	0.3125	617053110	0.3163	0.3269	322135371	0.3128	0.3231	1765220105	0.2977	0.3079	345064894	0.2506	0.2621	764380377	0.2914	0.3027	714142216	0.2743	0.2841	849271318	0.2946	0.3047	2672858805	0.2818	0.2923
PCR Duplicates	240873785	0.1262	0.1306	46973760	0.0517	0.054	314922498	0.1653	0.1699	56407315	0.0602	0.0627	659177358	0.1165	0.1206	311052955	0.1655	0.1712	84961122	0.0794	0.0824	411650262	0.211	0.2181	94493713	0.0918	0.0948	902158052	0.1521	0.1574	104600846	0.076	0.0794	291326824	0.1111	0.1154	287720460	0.1105	0.1145	430949561	0.1495	0.1546	1114597691	0.1175	0.1219
Optical Duplicates	240791061	0.1262	0.1306	198098350	0.218	0.2279	220886856	0.116	0.1191	208037007	0.222	0.2311	867813274	0.1533	0.1587	192583220	0.1025	0.106	237434327	0.222	0.2302	205402848	0.1053	0.1088	227641658	0.221	0.2283	863062053	0.1455	0.1505	240464048	0.1746	0.1826	473053553	0.1803	0.1873	426421756	0.1638	0.1696	418321757	0.1451	0.1501	1558261114	0.1643	0.1704
Library Complexity Estimate	9785252265			6857228405			8309431758			6719821643						7560068366			6592773624			5589612728			6130639960						11892662682			14174181709			14597054931			12522692819
HI-C Metrics	Read Pairs	% Sequenced Read Pairs	% Unique, Aligned Read Pairs	Read Pairs	% Sequenced Read Pairs	% Unique, Aligned Read Pairs	Read Pairs	% Sequenced Read Pairs	% Unique, Aligned Read Pairs	Read Pairs	% Sequenced Read Pairs	% Unique, Aligned Read Pairs	Read Pairs	% Sequenced Read Pairs	% Unique, Aligned Read Pairs	Read Pairs	% Sequenced Read Pairs	% Unique, Aligned Read Pairs	Read Pairs	% Sequenced Read Pairs	% Unique, Aligned Read Pairs	Read Pairs	% Sequenced Read Pairs	% Unique, Aligned Read Pairs	Read Pairs	% Sequenced Read Pairs	% Unique, Aligned Read Pairs	Read Pairs	% Sequenced Read Pairs	% Unique, Aligned Read Pairs	Read Pairs	% Sequenced Read Pairs	% Unique, Aligned Read Pairs	Read Pairs	% Sequenced Read Pairs	% Unique, Aligned Read Pairs	Read Pairs	% Sequenced Read Pairs	% Unique, Aligned Read Pairs	Read Pairs	% Sequenced Read Pairs	% Unique, Aligned Read Pairs	Read Pairs	% Sequenced Read Pairs	% Unique, Aligned Read Pairs
Intra-fragment Reads	15238032	0.008	0.0112	11103458	0.0122	0.0178	14755802	0.0077	0.0112	7936924	0.0085	0.0125	49034216	0.0087	0.0124	17696695	0.0094	0.0135	12333463	0.0115	0.0174	15402572	0.0079	0.0121	10248946	0.01	0.0152	55681676	0.0094	0.014	12104043	0.0088	0.0125	32545817	0.0124	0.0185	26171562	0.0101	0.0145	21553887	0.0075	0.0111	92375309	0.0097	0.0143
Below MAPQ Threshold	127777376	0.0669	0.0938	61788826	0.068	0.099	122470331	0.0643	0.0929	63413370	0.0677	0.0998	375449903	0.0663	0.0953	137278585	0.073	0.1046	80313562	0.0751	0.1133	143128979	0.0734	0.1127	80262835	0.0779	0.1189	440983961	0.0744	0.1111	96750548	0.0703	0.0996	178843677	0.0682	0.1016	166239642	0.0639	0.0924	181737496	0.0631	0.0938	623571363	0.0657	0.0964
Hi-C Contacts	1219369160	0.6389	0.895	551326485	0.6067	0.8832	1180936064	0.62	0.8959	564246758	0.602	0.8877	3515878467	0.6213	0.8923	1158064266	0.6161	0.882	616496482	0.5763	0.8694	1112012674	0.5701	0.8752	584316870	0.5674	0.8659	3470890292	0.5853	0.8748	862713716	0.6264	0.888	1549462132	0.5907	0.88	1607206972	0.6174	0.8931	1734563301	0.6018	0.8951	5753946121	0.6066	0.8893
3' Bias (Long Range)	99% - 1%			99% - 1%			98% - 2%			99% - 1%			99% - 1%			98% - 2%			99% - 1%			98% - 2%			98% - 2%			98% - 2%			98% - 2%			99% - 1%			99% - 1%			99% - 1%			99% - 1%
Pair Type %(L-I-O-R)	25% - 25% - 25% - 25%			25% - 25% - 25% - 25%			25% - 25% - 25% - 25%			25% - 25% - 25% - 25%			25% - 25% - 25% - 25%			25% - 25% - 25% - 25%			25% - 25% - 25% - 25%			25% - 25% - 25% - 25%			25% - 25% - 25% - 25%			25% - 25% - 25% - 25%			25% - 25% - 25% - 25%			25% - 25% - 25% - 25%			25% - 25% - 25% - 25%			25% - 25% - 25% - 25%			25% - 25% - 25% - 25%
Inter-chromosomal	65529104	0.0343	0.0481	35652122	0.0392	0.0571	37478445	0.0197	0.0284	26225152	0.028	0.0413	164884823	0.0291	0.0418	88838600	0.0473	0.0677	51220160	0.0479	0.0722	59014892	0.0303	0.0464	31375106	0.0305	0.0465	230448758	0.0389	0.0581	82162606	0.0597	0.0846	164612125	0.0628	0.0935	98090328	0.0377	0.0545	97864460	0.034	0.0505	442729519	0.0467	0.0684
Intra-chromosomal	1153840056	0.6046	0.8469	515674363	0.5675	0.8261	1143457619	0.6004	0.8675	538021606	0.574	0.8465	3350993644	0.5921	0.8504	1069225666	0.5688	0.8143	565276322	0.5284	0.7971	1052997782	0.5398	0.8288	552941764	0.5369	0.8194	3240441534	0.5465	0.8167	780551110	0.5668	0.8034	1384850007	0.5279	0.7865	1509116644	0.5797	0.8386	1636698841	0.5678	0.8446	5311216602	0.5599	0.8209
Short Range (<20 kb):	918922714	0.4815	0.6745	348222716	0.3832	0.5579	1005288532	0.5278	0.7626	393077468	0.4194	0.6184	2665511430	0.471	0.6765	915107253	0.4868	0.6969	470420256	0.4398	0.6634	929144204	0.4763	0.7313	486320082	0.4722	0.7207	2800991795	0.4723	0.706	639904330	0.4647	0.6586	1072108322	0.4087	0.6089	1116441549	0.4289	0.6204	1273619041	0.4419	0.6572	4102073242	0.4324	0.634
Long Range (>20 kb)	234917342	0.1231	0.1724	167451647	0.1843	0.2683	138169087	0.0725	0.1048	144944138	0.1546	0.228	685482214	0.1211	0.174	154118413	0.082	0.1174	94856066	0.0887	0.1338	123853578	0.0635	0.0975	66621682	0.0647	0.0987	439449739	0.0741	0.1108	140646780	0.1021	0.1448	312741685	0.1192	0.1776	392675095	0.1508	0.2182	363079800	0.126	0.1874	1209143360	0.1275	0.1869
Spike-in Metrics	Read Pairs	% Total Contacts		Read Pairs	% Total Contacts		Read Pairs	% Total Contacts		Read Pairs	% Total Contacts		Read Pairs	% Total Contacts		Read Pairs	% Total Contacts		Read Pairs	% Total Contacts		Read Pairs	% Total Contacts		Read Pairs	% Total Contacts		Read Pairs	% Total Contacts		Read Pairs	% Total Contacts		Read Pairs	% Total Contacts		Read Pairs	% Total Contacts		Read Pairs	% Total Contacts		Read Pairs	% Total Contacts
Total contacts	1219369160	1		551326485	1		1180936064	1		564246758	1		3515878467	1		1158064266	1		616496482	1		1112012674	1		584316870	1		3470890292	1		862713716	1		1549462132	1		1607206972	1		1734563301	1		5753946121	1
Human-human contacts	1092964246	0.8963		504075170	0.9143		1040457257	0.881		505629030	0.8961		3143125703	0.894		992343145	0.8569		528671491	0.8575		907697742	0.8163		477164866	0.8166		2905877244	0.8372		776144743	0.8997		1402576105	0.9052		1480490708	0.9212		1581302096	0.9116		5240513652	0.9108
Fly-fly contacts	125257644	0.1027		46685554	0.0847		139281784	0.1179		58021841	0.1028		369246823	0.105		164246041	0.1418		86864526	0.1409		202861201	0.1824		106232095	0.1818		560203863	0.1614		85522624	0.0991		145263300	0.0938		125145824	0.0779		151378460	0.0873		507310208	0.0882
Human-fly contacts	1147270	0.0009		565761	0.001		1197023	0.001		595887	0.0011		3505941	0.001		1475080	0.0013		960465	0.0016		1453731	0.0013		919909	0.0016		4809185	0.0014		1046349	0.0012		1622727	0.001		1570440	0.001		1882745	0.0011		6122261	0.0011
HiCRep Stratum-adjusted Correlation Coefficients (SCC) between samples at a resolution of 10000 bp and parameters --h-value 20 --max-dist 5000000:
MCF10A Uninduced
	Biological replicate 1; technical replicate 1	Biological replicate 1; technical replicate 2	Biological replicate 2; technical replicate 1	Biological replicate 2; technical replicate 2
Biological replicate 1; technical replicate 1		0.960525	0.964767	0.947267
Biological replicate 1; technical replicate 2	0.960525		0.942528	0.967097
Biological replicate 2; technical replicate 1	0.964767	0.942528		0.943878
Biological replicate 2; technical replicate 2	0.947267	0.967097	0.943878
MCF10A NSD3short Induced
	Biological replicate 1; technical replicate 1	Biological replicate 1; technical replicate 2	Biological replicate 2; technical replicate 1	Biological replicate 2; technical replicate 2
Biological replicate 1; technical replicate 1		0.964958	0.962516	0.952432
Biological replicate 1; technical replicate 2	0.964958		0.958748	0.953615
Biological replicate 2; technical replicate 1	0.962516	0.958748		0.95773
Biological replicate 2; technical replicate 2	0.952432	0.953615	0.95773
MCF10A NSD3shortW284A Induced
	Biological replicate 1; technical replicate 1	Biological replicate 1; technical replicate 2	Biological replicate 2; technical replicate 1	Biological replicate 2; technical replicate 2
Biological replicate 1; technical replicate 1		0.975687	0.972117	0.971698
Biological replicate 1; technical replicate 2	0.975687		0.976198	0.974113
Biological replicate 2; technical replicate 1	0.972117	0.976198		0.980796
Biological replicate 2; technical replicate 2	0.971698	0.974113	0.980796
